# Long-range repression by ecdysone receptor on complex enhancers of the insulin receptor gene

**DOI:** 10.1101/2023.05.23.541945

**Authors:** Katie Thompson, Will Suber, Rachel Nicholas, David N. Arnosti

**Affiliations:** Department of Biochemistry and Molecular Biology; Department of Microbiology and Molecular Genetics, Michigan State University, East Lansing, Michigan

**Keywords:** Insulin, insulin receptor, Drosophila, enhancer, dFOXO, ecdysone, 20E, ecdysone receptor

## Abstract

The insulin signaling pathway is evolutionarily conserved throughout metazoans, playing key roles in development, growth, and metabolism. Misregulation of this pathway is associated with a multitude of disease states including diabetes, cancer, and neurodegeneration. Genome-wide association studies indicate that natural variants in putative intronic regulatory elements of the human insulin receptor gene (*INSR)* are associated with metabolic conditions, however, this gene’s transcriptional regulation remains incompletely studied. *INSR* is widely expressed throughout development and was previously described as a ‘housekeeping’ gene. Yet, there is abundant evidence that this gene is expressed in a cell-type specific manner, with dynamic regulation in response to environmental signals. The Drosophila insulin-like receptor gene (*InR*) is homologous to the human *INSR* gene and was previously shown to be regulated by multiple transcriptional elements located primarily within the introns of the gene. These elements were roughly defined in ∼1.5 kbp segments, but we lack an understanding of the potential detailed mechanisms of their regulation, as well as the integrative output of the battery of enhancers in the entire locus. Using luciferase assays, we characterized the substructure of these cis-regulatory elements in Drosophila S2 cells, focusing on regulation through the ecdysone receptor (EcR) and the dFOXO transcription factor. The direct action of EcR on Enhancer 2 reveals a bimodal form of regulation, with active repression in the absence of the ligand, and positive activation in the presence of 20E. By identifying the location of activators of this enhancer, we characterized a long-range of repression acting over at least 475 bp, similar to the action of long-range repressors found in the embryo. dFOXO and 20E have contrasting effects on some of the individual regulatory elements, and for the adjacent enhancers 2 and 3, their influence was/was not found to be additive, indicating that enhancer action on this locus can/cannot be characterized in part by additive models. Other characterized enhancers from within this locus exhibited “distributed” or “localized” modes of action, suggesting that predicting the joint functional output of multiple regulatory regions will require a deeper experimental characterization. The noncoding intronic regions of *InR* have demonstrated dynamic regulation of expression and cell type specificity. This complex transcriptional circuitry goes beyond the simple conception of a ‘housekeeping’ gene. Further studies are aimed at identifying how these elements work together in vivo to generate finely tuned expression in tissue- and temporal-specific manners, to provide a guide to understanding the impact of natural variation in this gene’s regulation, applicable to human genetic studies.
