## Supplementary Table 1 for "Long-range repression by ecdysone receptor on complex enhancers of the insulin receptor gene"

### Sheet: Cloning InR Fragments
	PCR Primers Name		PCR Primer Sequence (5' -- 3')
Fragment Name	Not1	AscI	Not1	Asc1	Fragment Length (bp)
2	DA 6741	DA 6750	TATTAAGCGGCCGCATCGCTTCTTGGAACAATC	TCTTAAGGCGCGCCAACAGGCAAAACCGAAGTCAG	1505
2a	DA 6749	DA 6750	TCTTAAGCGGCCGCCTCTATAGATCTCTTCTGTTCTTC	TCTTAAGGCGCGCCAACAGGCAAAACCGAAGTCAG	302
2b	DA 6747	DA 6748	TCTTAAGCGGCCGCTAGACATGTGGTCAGAGC	TATTAAGGCGCGCCGAGGCAATGACGGAACCCGG	312
2c	DA 6745	DA 6746	TATTAAGCGGCCGCAGCAGTGAAGGCAGCAGC	TCTTAAGGCGCGCCCCACATGTCTAAACGTAGCTG	306
2d	DA 6743	DA 6744	TCTTAAGCGGCCGCGTCGCTTAAATAAATTAGTAG	TATTAAGGCGCGCCTGCTGCTTATGCTGTGAACTGCTTG	303
2e	DA 6741	DA 6742	TATTAAGCGGCCGCATCGCTTCTTGGAACAATC	TCTTTAAGGCGCGCCCTCAAATACAAGTTACAAATATG	300
2a-b	DA 6747	DA 6750	TCTTAAGCGGCCGCTAGACATGTGGTCAGAGC	TCTTAAGGCGCGCCAACAGGCAAAACCGAAGTCAG	614
2b-c	DA 6745	DA 6748	TATTAAGCGGCCGCAGCAGTGAAGGCAGCAGC	TATTAAGGCGCGCCGAGGCAATGACGGAACCCGG	618
2c-d	DA 6743	DA 6746	TCTTAAGCGGCCGCGTCGCTTAAATAAATTAGTAG	TATTAAGGCGCGCCGAGGCAATGACGGAACCCGG	609
2d-e	DA 6741	DA 6744	TATTAAGCGGCCGCATCGCTTCTTGGAACAATC	TATTAAGGCGCGCCTGCTGCTTATGCTGTGAACTGCTTG	603
3	DA 6731	DA 6740	TCTTAAGCGGCCGCCAGTGAAAAATAGGCAACAAC	TATTAAGGCGCGCCGTTCCAAGAAGCGATGCGAGGGC	1743
3a	DA 6739	DA 6740	TATTAAGCGGCCGCTACGACCGGCTGACGAAC	TATTAAGGCGCGCCGTTCCAAGAAGCGATGCGAGGGC	348
3b	DA 6737	DA 6738	TATTAAGCGGCCGCGTGAAAACCATAATTGTACACAC	TATTAAGGCGCGCCGACGAGAGTCTCCCCCGA	351
3c	DA 6735	DA 6736	TATTAAGCGGCCGCTGCCATTGGCCAATTGTTG	TCTTAAGGCGCGCCCACTATGTGATTTAAAGAACAGC	349
3d	DA 6733	DA 6734	TATTAAGCGGCCGCCTGCAAAGGCGGAGATAAC	TATTAAGGCGCGCCTGTTTGTTTTGATATTTTGATTCC	346
3e	DA 6731	DA 6732	TCTTAAGCGGCCGCCAGTGAAAAATAGGCAACAAC	TCTTAAGGCGCGCCGTAGAATTAAAATTGTTATTTTG	347
3a-b	DA 3737	DA 6740	TATTAAGCGGCCGCGTGAAAACCATAATTGTACACAC	TATTAAGGCGCGCCGTTCCAAGAAGCGATGCGAGGGC	700
3b-c	DA 6735	DA 6738	TATTAAGCGGCCGCTGCCATTGGCCAATTGTTG	TATTAAGGCGCGCCGACGAGAGTCTCCCCCGA	697
3c-d	DA 6733	DA 6736	TATTAAGCGGCCGCCTGCAAAGGCGGAGATAAC	TCTTAAGGCGCGCCCACTATGTGATTTAAAGAACAGC	698
3d-e	DA 6731	DA 6734	TCTTAAGCGGCCGCCAGTGAAAAATAGGCAACAAC	TATTAAGGCGCGCCTGTTTGTTTTGATATTTTGATTCC	693
4	DA 5334	DA 5335	AATTTAAGCGGCCGCTGTGTTGTTGCCTATTTTTCACTGT	AATTAAGGCGCGCCAGGTGACAACGTGCGAGATT	1576
4a	DA 7368	DA 7369	AATTAAGGCGCGCCTGTGTTGTTGCCTATTTTTCAC	AATTAAGCGGCCGCACGAAAACGGAATCTTTC	315
4b	DA 7370	DA 7371	AATTAAGGCGCGCCATTGACATTCGTTTATTATTTTCCG	AATTAAGCGGCCGCTATCAAAACCGAAGCGCAGCC	315
4c	DA 7372	DA 7373	AATTAAGGCGCGCCCCCGTTAGATAACAATGGG	AATTAAGCGGCCGCATGACTATAAATACAATAC	315
4d	DA 7374	DA 7375	AATTAAGGCGCGCCTTTCATAAACATTACGAGATAAGC	AATTAAGCGGCCGCCGGGCGAAAGAACGAACTAAGGC	315
4e	DA 7376	DA 7377	AATTAAGGCGCGCCTGAATGACCTTCGCCTGTCCCGC	AATTAAGCGGCCGCAGGTGACAACGTGCGAGATTAAAG	316		pa
4a-b	DA 7368	DA 7371	AATTAAGGCGCGCCTGTGTTGTTGCCTATTTTTCAC	AATTAAGCGGCCGCTATCAAAACCGAAGCGCAGCC	630
4b-c	DA 7370	DA 7373	AATTAAGGCGCGCCATTGACATTCGTTTATTATTTTCCG	AATTAAGCGGCCGCATGACTATAAATACAATAC	630
4c-d	DA 7372	DA 7375	AATTAAGGCGCGCCCCCGTTAGATAACAATGGG	AATTAAGCGGCCGCCGGGCGAAAGAACGAACTAAGGC	630
4d-e	DA 7374	DA 7377	AATTAAGGCGCGCCTTTCATAAACATTACGAGATAAGC	AATTAAGCGGCCGCAGGTGACAACGTGCGAGATTAAAG	631
12	DA 6909	DA 6918	TATTAAGCGGCCGCAGCTTGGGCTTTACCTTCTTC	TATTAAGGCGCGCCTGGACTTTCGAATATGCATG	1612
12a	DA 6909	DA 6910	TATTAAGCGGCCGCAGCTTGGGCTTTACCTTCTTC	TATTAAGCCGCGCCACAGCATACATTTCTTAGG	322
12b	DA 6911	DA 6912	TATTAAGCGGCGCTTTGATTGTCAATGGGGAATTTG	TATTAAGGCGCGCCGACGCGCTATTTGTTACAC	322
12c	DA 6913	DA 6914	TATTAAGCGGCCGCTGTCGCAACAAACAACTGC	TATTAAGGCGCGCCCCACAGTGCCATAGGAACG	323
12d	DA 6915	DA 6916	TATTAAGCGGCCGCCCATATAGCTTCTTACATATATG	TATTAAGGCGCGCCCATGGTGCCACACACTAATAG	322
12e	DA 6917	DA 6918	TATTAAGCGGCCGCTGGCATGCGGTATGCCAG	TATTAAGGCGCGCCTGGACTTTCGAATATGCATG	325
12a-b	DA 6909	DA 6912	TATTAAGCGGCCGCAGCTTGGGCTTTACCTTCTTC	TATTAAGGCGCGCCGACGCGCTATTTGTTACAC	644
12b-c	DA 6911	DA 6914	TATTAAGCGGCGCTTTGATTGTCAATGGGGAATTTG	TATTAAGGCGCGCCCCACAGTGCCATAGGAACG	645
12c-d	DA 6913	DA 6916	TATTAAGCGGCCGCTGTCGCAACAAACAACTGC	TATTAAGGCGCGCCCATGGTGCCACACACTAATAG	645
12d-e	DA 6915	DA 6918	TATTAAGCGGCCGCCCATATAGCTTCTTACATATATG	TATTAAGGCGCGCCTGGACTTTCGAATATGCATG	646
20	DA 6919	DA 6928	TATTAAGCGGCCGCTGCTTTTCGCGCCTTTCATTC	TATTAAGGCGCGCCCTTTGCAAGTGCCTGCCTTTG	1738
20a	DA 6919	DA 6920	TATTAAGCGGCCGCTGCTTTTCGCGCCTTTCATTC	TATTAAGGCGCGCCCAACATTTTTGTGGTTTTGTTG	347
20b	DA 6921	DA 6922	TATTAAGCGGCCGCTATAAGCCCCAGTGGATTTTAG	TATTAAGGCGCGCCATTTTTATATCATCCACAAC	350
20c	DA 6923	DA 6924	TATTAAGCGGCCGCAGCATGAATGAGAAAACAAG	TATTAAGGCGCGCCGTTAAAGACCGTATGTGGTTG	347
20d	DA 6925	DA 6926	TATTAAGCGGCCGCCATGTTTAGTGCCTTTAC	TATTAAGGCGCGCCTTTCGAAGTCCACACCGTAC	348
20e	DA 6927	DA 6928	TATTAAGCGGCCGCCGGGGTCTCTCGTACTCGATC	TATTAAGGCGCGCCCTTTGCAAGTGCCTGCCTTTG	350
20a-b	DA 6919	DA 6922	TATTAAGCGGCCGCTGCTTTTCGCGCCTTTCATTC	TATTAAGGCGCGCCATTTTTATATCATCCACAAC	697
20b-c	DA 6921	DA 6924	TATTAAGCGGCCGCTATAAGCCCCAGTGGATTTTAG	TATTAAGGCGCGCCGTTAAAGACCGTATGTGGTTG	697
20c-d	DA 6923	DA 6926	TATTAAGCGGCCGCAGCATGAATGAGAAAACAAG	TATTAAGGCGCGCCTTTCGAAGTCCACACCGTAC	694
20d-e	DA 6925	DA 6928	TATTAAGCGGCCGCCATGTTTAGTGCCTTTAC	TATTAAGGCGCGCCCTTTGCAAGTGCCTGCCTTTG	698
22	DA 5366	DA 5367	AATTAAGCGGCCGCCTTTTCGAAGCGGATCTCCC	AATTAAGGCGCGCCGCGAATAGTGTGTTGTGGCG
22a	DA 5366	DA 6984	AATTAAGCGGCCGCCTTTTCGAAGCGGATCTCCC	AATTAAGGCGCGCCAACCAGAAAGCCAAGTCTCAC	255
22b	DA 6982	DA 6983	AATTAAGCGGCCGCGACTTGTTCGAACGAGTGTC	AATTAAGGCGCGCCTCATGCTGTGGCTTTAAATC	289
22c	DA 6981	DA 6980	AATTAAGCGGCCGCGATTGTATGTTTTTTAATATTTC	AATTAAGGCGCGCCAAGGGTGGAAACATGCGGGC	289
22d	DA 6979	DA 6978	AATTAAGCGGCCGCCGTTTTTCAACTCCTGTAAAG	AATTAAGGCGCGCCCAATCTTATTCCGCGGTATTTC	291
22e	DA 6977	DA 6976	AATTAAGCGGCCGCGAAAATCCCAACTTGTTTGC	AATTAAGGCGCGCCGGTGTCGCCAGTCTTACCCG	290
22f	DA 6975	DA 5367	AATTAAGCGGCCGCCACAATTGAATGTTTTAATTG	AATTAAGGCGCGCCGCGAATAGTGTGTTGTGGCG	311
22a-b	DA 5366	DA 6983	AATTAAGCGGCCGCCTTTTCGAAGCGGATCTCCC	AATTAAGGCGCGCCTCATGCTGTGGCTTTAAATC	534
22b-c	DA 6982	DA 6980	AATTAAGCGGCCGCGACTTGTTCGAACGAGTGTC	AATTAAGGCGCGCCAAGGGTGGAAACATGCGGGC	577
22c-d	DA 6981	DA 6978	AATTAAGCGGCCGCGATTGTATGTTTTTTAATATTTC	AATTAAGGCGCGCCCAATCTTATTCCGCGGTATTTC	580
22d-e	DA 6979	DA 6976	AATTAAGCGGCCGCCGTTTTTCAACTCCTGTAAAG	AATTAAGGCGCGCCGGTGTCGCCAGTCTTACCCG	580
22e-f	DA 6977	DA 5367	AATTAAGCGGCCGCGAAAATCCCAACTTGTTTGC	AATTAAGGCGCGCCGCGAATAGTGTGTTGTGGCG	600

### Sheet: Site-Directed Mutagenesis
	PCR Primers Name		PCR Primer Sequence (5' -- 3')
SDM	Forward	Reverse	Forward	Reverse
2c deletion EcR	DA 7403	DA 7404	CTGTGTGAATGTGTGTGTGTGTGTGCTGCACCTGTCTGTTTGTCTCGCTCGGC	GACACACTTACACACACACACACACGACGTGGACAGACAAACAGAGCGAGCCG
2c deletion EcR:USP	DA 7409	DA 7410	GTCTGCTGTTTCGCAGCGAAATGTCTGTTTGTCTCGGGCTCA	GTCAGCCGAGCGAGACAAACAGACATTTCGCTGCGAAACAGCACAC
